# HIF-dependent CKB expression promotes breast cancer metastasis, whereas cyclocreatine therapy impairs cellular invasion and improves chemotherapy efficacy

**DOI:** 10.1101/2021.09.09.459646

**Authors:** Raisa I. Krutilina, Hilaire Playa, Danielle L. Brooks, Luciana P. Schwab, Deanna N. Parke, Damilola Oluwalana, Douglas R. Layman, Meiyun Fan, Daniel L. Johnson, Junming Yue, Heather Smallwood, Tiffany N. Seagroves

## Abstract

The oxygen-responsive Hypoxia Inducible Factor (HIF)-1 promotes several steps of the metastatic cascade. A hypoxic gene signature is enriched in triple negative breast cancers (TNBCs) and correlates with poor patient survival. Since inhibiting the HIF transcription factors with small molecules is challenging, we sought to identify genes downstream of HIF-1 that could be targeted to block invasion and metastasis. Creatine kinase brain isoform (CKB) was identified as a highly differentially expressed gene in a screen of HIF-1 wild type and knockout mammary tumor cells derived from a transgenic model of metastatic breast cancer. CKB is a cytosolic enzyme that reversibly catalyzes the phosphorylation of creatine, generating phosphocreatine (PCr) in the forward reaction, and regenerating ATP in the reverse reaction. Creatine kinase activity is inhibited by the creatine analog cyclocreatine (cCr). Loss and gain of function genetic approaches were used in combination with cCr therapy to define the contribution of CKB expression or creatine kinase activity to cell proliferation, migration, invasion, and metastasis in ER-negative breast cancers. CKB was necessary for cell invasion *in vitro* and strongly promoted tumor growth and metastasis *in vivo*. Similarly, cyclocreatine therapy repressed cell migration, cell invasion, formation of invadopodia, and lung metastasis. Moreover, in common TNBC cell line models, the addition of cCr to conventional cytotoxic chemotherapy agents was either additive or synergistic to repress tumor cell growth.
