## Supplemental Table 1 for "HIF-dependent CKB expression promotes breast cancer metastasis, whereas cyclocreatine therapy impairs cellular invasion and improves chemotherapy efficacy"

### Sheet: Sheet1
TABLE S1: WT Normoxia vs. WT Hypoxia
Symbol	Fold Change, After Normalization	Direction	p-value	FDR
Rbm10	3.50801	Higher Normoxia	0.0151431	0.0282241
Mfsd2	2.85041	Higher Normoxia	0.0128529	0.0271959
Txnip	2.73583	Higher Normoxia	0.0401761	0.0437739
Krt72	2.54676	Higher Normoxia	0.00703671	0.0242683
6720458F09Rik	2.45747	Higher Normoxia	0.00949459	0.0255131
Brp16	2.37465	Higher Normoxia	0.0105933	0.0260667
LOC100038882	2.23313	Higher Normoxia	0.0381997	0.0427915
Rerg	2.15216	Higher Normoxia	0.0272728	0.0379222
Arrdc4	2.13259	Higher Normoxia	0.000224478	0.00702295
Hpdl	2.01747	Higher Normoxia	0.0215685	0.033982
9530058B02Rik	2.00624	Higher Normoxia	0.00728801	0.0243675
Ttc39a	1.95648	Higher Normoxia	0.0428589	0.0446957
Tfrc	1.94031	Higher Normoxia	0.0091864	0.0257926
G0s2	1.93096	Higher Normoxia	0.00905161	0.0255781
Them5	1.92912	Higher Normoxia	0.0138768	0.028402
Rspo3	1.91481	Higher Normoxia	0.015263	0.0283271
Ppargc1b	1.90822	Higher Normoxia	0.0266972	0.0374787
Nol5a	1.88444	Higher Normoxia	0.0246192	0.0363071
Gpr172b	1.88374	Higher Normoxia	0.0194496	0.0315516
Slc5a6	1.88051	Higher Normoxia	0.0396163	0.0434885
Gpd1	1.87066	Higher Normoxia	0.0133436	0.027831
Dll1	1.84419	Higher Normoxia	0.0157513	0.0289877
Chchd4	1.79431	Higher Normoxia	0.0141244	0.0283783
Grhl1	1.7932	Higher Normoxia	0.0038117	0.0194131
Rrp1b	1.77923	Higher Normoxia	0.0285985	0.0387806
Ccdc86	1.76214	Higher Normoxia	0.0301453	0.0395318
Rrp12	1.73986	Higher Normoxia	0.0331767	0.0408185
Rnmtl1	1.73908	Higher Normoxia	0.0442992	0.0457619
Slc43a3	1.72224	Higher Normoxia	0.0245916	0.0363889
Dctd	1.72186	Higher Normoxia	0.0067363	0.0243843
Grwd1	1.70355	Higher Normoxia	0.0208521	0.032972
Eif2b4	1.6935	Higher Normoxia	0.00809924	0.0246352
Slc35c1	1.68942	Higher Normoxia	0.0415349	0.0439428
5730409G07Rik	1.68287	Higher Normoxia	0.019019	0.031917
Prickle1	1.68052	Higher Normoxia	0.022829	0.0349619
6530401D06Rik	1.66873	Higher Normoxia	0.033881	0.0409941
Aars	1.66801	Higher Normoxia	0.00723954	0.0247728
Ufsp1	1.66356	Higher Normoxia	0.0322645	0.0401473
Dph2	1.6628	Higher Normoxia	0.0411849	0.0441051
Tsen2	1.66044	Higher Normoxia	0.0382369	0.0427239
Flot1	1.65857	Higher Normoxia	0.0269687	0.037739
Rrp15	1.65032	Higher Normoxia	0.0256012	0.0367649
Gm1140	1.64472	Higher Normoxia	0.00504595	0.0214575
Cd2bp2	1.64203	Higher Normoxia	0.0043188	0.0199119
Mrpl19	1.63834	Higher Normoxia	0.0238938	0.0360878
Utp14a	1.63741	Higher Normoxia	0.00841708	0.0247428
Hes1	1.63217	Higher Normoxia	0.0030997	0.017406
Enpp4	1.63144	Higher Normoxia	0.0367143	0.0419866
AI428936	1.6265	Higher Normoxia	0.0357359	0.0418511
2310005N01Rik	1.62494	Higher Normoxia	0.0111767	0.0266054
Ltv1	1.62372	Higher Normoxia	0.034903	0.0416553
Id3	1.62169	Higher Normoxia	0.0276442	0.0383169
2810405J04Rik	1.618	Higher Normoxia	0.0365354	0.0418913
LOC100046410	1.61597	Higher Normoxia	0.0279123	0.0384453
Exosc1	1.61452	Higher Normoxia	0.0101469	0.0259904
LOC100044103	1.61052	Higher Normoxia	0.0391212	0.0432704
Alg3	1.60847	Higher Normoxia	0.0234971	0.0356115
Foxk2	1.60836	Higher Normoxia	0.0165981	0.0293144
Ccdc134	1.60693	Higher Normoxia	0.0396828	0.0434526
Agfg2	1.60663	Higher Normoxia	0.0263934	0.0372914
BC057022	1.60363	Higher Normoxia	0.0077277	0.0240052
Clec2d	1.60078	Higher Normoxia	0.0108256	0.0261967
2310044G17Rik	1.59684	Higher Normoxia	0.00122092	0.0137119
Wars	1.59638	Higher Normoxia	0.0321919	0.0402858
BC048355	1.5959	Higher Normoxia	0.00936627	0.0254809
E130309D02Rik	1.59495	Higher Normoxia	0.00265745	0.016628
Umps	1.58749	Higher Normoxia	0.0449808	0.0463567
LOC100048645	1.58711	Higher Normoxia	0.0248778	0.0365653
Tmem41a	1.582	Higher Normoxia	0.0112149	0.0265521
Ecsit	1.58198	Higher Normoxia	0.0263911	0.0374087
Rrp9	1.5783	Higher Normoxia	0.0423785	0.0443002
Irx5	1.57621	Higher Normoxia	0.012604	0.0269295
6620401K05Rik	1.57139	Higher Normoxia	0.0195097	0.0315324
Irx3	1.57082	Higher Normoxia	0.00814498	0.0246035
LOC637711	1.57034	Higher Normoxia	2.08729e-05	0.00457116
Slc25a29	1.56389	Higher Normoxia	0.0345281	0.0414337
Aen	1.55994	Higher Normoxia	0.0363862	0.0419399
LOC234081	1.55926	Higher Normoxia	0.000419077	0.00834345
Fpgs	1.55834	Higher Normoxia	0.00761752	0.0240034
Ppm1g	1.55808	Higher Normoxia	0.0314243	0.0400112
Slc11a2	1.55347	Higher Normoxia	0.00290722	0.0172076
Ogfod2	1.54977	Higher Normoxia	0.0200176	0.0322342
Pus7l	1.54475	Higher Normoxia	0.0497062	0.0498199
Fhod1	1.53928	Higher Normoxia	0.0363014	0.0419525
L3mbtl2	1.53725	Higher Normoxia	0.0486857	0.0491344
Rab27a	1.53338	Higher Normoxia	0.0383825	0.0426689
Phf5a	1.53321	Higher Normoxia	0.0117125	0.0267191
4930455C21Rik	1.52906	Higher Normoxia	0.0190817	0.0317787
Ints4	1.52641	Higher Normoxia	0.0377598	0.0427359
Coq5	1.52559	Higher Normoxia	0.0469479	0.0478213
1190009E20Rik	1.52433	Higher Normoxia	0.012319	0.0273894
Tgm2	1.5233	Higher Normoxia	0.0158782	0.0290989
Cnot10	1.51877	Higher Normoxia	0.0043974	0.0198563
6720406L13Rik	1.51591	Higher Normoxia	0.0270217	0.0376927
Ccne1	1.51588	Higher Normoxia	0.0112412	0.0264711
5730472N09Rik	1.51356	Higher Normoxia	0.0308553	0.0396323
Uvrag	1.51318	Higher Normoxia	0.0414768	0.0439875
1500019G21Rik	1.51212	Higher Normoxia	0.0490896	0.0494282
Mrps26	1.51211	Higher Normoxia	0.040927	0.0440443
Spnb3	1.50725	Higher Normoxia	0.0175817	0.0301992
Otx1	1.50712	Higher Normoxia	0.0455173	0.0467994
EG624138	1.5064	Higher Normoxia	0.0413886	0.0441075
Rbm35b	1.50622	Higher Normoxia	0.00725793	0.0246432
Surf2	1.50592	Higher Normoxia	0.0105444	0.0262412
Phf17	1.50589	Higher Normoxia	0.015987	0.0291763
Polrmt	1.50557	Higher Normoxia	0.0352044	0.0416744
Xrcc2	1.50289	Higher Normoxia	0.0311519	0.0398963
Mns1	1.50189	Higher Normoxia	0.040842	0.044061
Timm9	1.5007	Higher Normoxia	0.010061	0.0260753
Ankrd37	11.1219	Hypoxia HIgher	1.72466e-06	0.000755402
Ndrg1	7.07807	Hypoxia HIgher	0.000403285	0.00841137
Pgf	5.8437	Hypoxia HIgher	0.00398136	0.0198163
2810426P10Rik	5.35843	Hypoxia HIgher	0.00266352	0.0164313
Pdk1	4.94592	Hypoxia HIgher	0.000448145	0.00853425
Vegfa	4.65503	Hypoxia HIgher	0.00404022	0.0196624
Raph1	4.6086	Hypoxia HIgher	0.00277177	0.0168616
Ak3l1	4.58965	Hypoxia HIgher	0.000841371	0.0108388
Ddit4	4.51773	Hypoxia HIgher	0.0162839	0.029231
F3	4.33797	Hypoxia HIgher	4.95018e-05	0.00542045
Mettl7b	4.3335	Hypoxia HIgher	0.0160026	0.0290835
BC023892	4.22618	Hypoxia HIgher	0.00124572	0.0136406
Egln3	4.11704	Hypoxia HIgher	0.00174685	0.01594
Bnip3l	3.81432	Hypoxia HIgher	0.000145028	0.0079403
3830432H09Rik	3.69126	Hypoxia HIgher	0.00640075	0.0243785
Ulk3	3.63907	Hypoxia HIgher	7.46707e-05	0.00545096
Cited2	3.62917	Hypoxia HIgher	0.016908	0.0296228
Ccng2	3.56798	Hypoxia HIgher	0.014419	0.0284482
Ctgf	3.53062	Hypoxia HIgher	0.0221158	0.0344723
P4ha1	3.51247	Hypoxia HIgher	0.00237729	0.0162696
Ero1l	3.50691	Hypoxia HIgher	0.0205393	0.0328329
Slc2a1	3.50255	Hypoxia HIgher	4.53515e-05	0.00662132
Smtnl2	3.4721	Hypoxia HIgher	0.000814321	0.011146
Eno2	3.43493	Hypoxia HIgher	0.00487062	0.0211221
4833409N03Rik	3.35529	Hypoxia HIgher	0.00931006	0.0258089
4632428N05Rik	3.31012	Hypoxia HIgher	0.00660886	0.0245312
Arrdc3	3.2384	Hypoxia HIgher	0.028234	0.0386453
Jmjd1a	3.15329	Hypoxia HIgher	0.00936382	0.0256335
Smox	3.15039	Hypoxia HIgher	0.0131557	0.0277029
LOC381140	3.06444	Hypoxia HIgher	0.0028222	0.0169332
Cyr61	3.0111	Hypoxia HIgher	0.00129356	0.0131762
Dusp1	2.99011	Hypoxia HIgher	0.0441576	0.0458318
Fos	2.95986	Hypoxia HIgher	0.00542087	0.0226128
Vhl	2.84278	Hypoxia HIgher	0.000496592	0.00836566
9430052C07Rik	2.83986	Hypoxia HIgher	0.0333666	0.0407091
Arhgap29	2.80832	Hypoxia HIgher	0.0288543	0.0388867
Hey1	2.78295	Hypoxia HIgher	0.000337873	0.00822159
Tspan33	2.76995	Hypoxia HIgher	0.0349464	0.0415939
LOC677317	2.75301	Hypoxia HIgher	0.0241109	0.036043
Adm	2.74341	Hypoxia HIgher	0.000358801	0.00785774
Phactr4	2.72493	Hypoxia HIgher	0.000940873	0.0114473
mSMO	2.72029	Hypoxia HIgher	0.0029476	0.0169875
Bhlhb2	2.71298	Hypoxia HIgher	0.0259787	0.037064
Tnfaip3	2.70859	Hypoxia HIgher	0.0122636	0.0274054
D130077B20Rik	2.55034	Hypoxia HIgher	0.0104282	0.0262503
Shroom1	2.5303	Hypoxia HIgher	0.000199028	0.00726454
2900016B01Rik	2.51577	Hypoxia HIgher	0.0150645	0.0281976
Pgam1	2.51153	Hypoxia HIgher	0.0313828	0.0400748
Flt1	2.51043	Hypoxia HIgher	0.0379864	0.0427713
Map3k1	2.50586	Hypoxia HIgher	0.00214176	0.016174
C730045O03Rik	2.48735	Hypoxia HIgher	0.000321839	0.00829209
Plekha2	2.4742	Hypoxia HIgher	0.0137942	0.0283655
Add3	2.461	Hypoxia HIgher	0.0471293	0.0478947
LOC100047934	2.44594	Hypoxia HIgher	0.0340121	0.0409267
Mgat3	2.44139	Hypoxia HIgher	0.00166349	0.0158393
Unc5b	2.44076	Hypoxia HIgher	0.0155256	0.0286929
Edn2	2.43893	Hypoxia HIgher	0.0063053	0.02444
Rora	2.42322	Hypoxia HIgher	0.00472269	0.0208943
EG384596	2.41285	Hypoxia HIgher	0.000148036	0.00648397
Pfkl	2.40833	Hypoxia HIgher	0.000147318	0.00716948
Cav1	2.40765	Hypoxia HIgher	0.00081676	0.0108406
Vldlr	2.39347	Hypoxia HIgher	0.000608205	0.00951406
Ier3	2.38186	Hypoxia HIgher	0.0105836	0.0261899
Asah3l	2.37633	Hypoxia HIgher	0.00726781	0.0244869
Fhl2	2.37613	Hypoxia HIgher	0.0376674	0.0427418
LOC384593	2.37425	Hypoxia HIgher	0.000559889	0.00908264
Areg	2.37175	Hypoxia HIgher	0.00250639	0.0166333
B130017I01Rik	2.35891	Hypoxia HIgher	0.00757099	0.0242051
Lif	2.3538	Hypoxia HIgher	0.019183	0.0317063
Wwtr1	2.34219	Hypoxia HIgher	0.000232754	0.00679642
D630013G24Rik	2.34158	Hypoxia HIgher	0.0185478	0.0313666
Gbe1	2.30041	Hypoxia HIgher	0.0409488	0.0439597
Spsb1	2.29197	Hypoxia HIgher	5.95066e-05	0.00521278
Junb	2.28824	Hypoxia HIgher	0.00803024	0.0245961
Mxi1	2.28603	Hypoxia HIgher	0.0378965	0.04278
Jun	2.28588	Hypoxia HIgher	0.0227274	0.0349284
P4ha2	2.27161	Hypoxia HIgher	0.00231548	0.0163578
4921505D17Rik	2.26829	Hypoxia HIgher	0.00249199	0.0167922
E030040G24Rik	2.25611	Hypoxia HIgher	0.0141239	0.0285082
Ccl20	2.25303	Hypoxia HIgher	0.00920417	0.0256779
Flnb	2.24462	Hypoxia HIgher	0.010694	0.0261674
Egln1	2.23269	Hypoxia HIgher	0.00264257	0.0167745
Pgk1	2.21936	Hypoxia HIgher	0.00758863	0.0240857
Rgs11	2.20967	Hypoxia HIgher	0.0147637	0.0281153
2010009J12Rik	2.20658	Hypoxia HIgher	0.0119568	0.0268567
LOC244710	2.19992	Hypoxia HIgher	0.00233444	0.0162299
LOC100046872	2.19494	Hypoxia HIgher	0.0107699	0.0262067
Ccrn4l	2.1927	Hypoxia HIgher	0.0361785	0.0420323
9430081I23Rik	2.19212	Hypoxia HIgher	0.0456694	0.0468459
Chst2	2.19066	Hypoxia HIgher	0.0175967	0.0301068
Glrx1	2.18581	Hypoxia HIgher	0.0222621	0.0345773
LOC638031	2.15887	Hypoxia HIgher	0.0125699	0.0272555
9130229N11	2.15313	Hypoxia HIgher	0.0183354	0.0311275
Tuba1a	2.13899	Hypoxia HIgher	0.000994191	0.0114594
Pak1	2.13662	Hypoxia HIgher	0.0109858	0.0262938
Ampd3	2.13433	Hypoxia HIgher	0.0260743	0.0370797
Gdf5	2.13073	Hypoxia HIgher	0.0348324	0.0416846
scl0004190.1_3	2.12889	Hypoxia HIgher	0.0417496	0.0439575
Tpi1	2.12741	Hypoxia HIgher	0.0114585	0.0265546
Grhpr	2.12655	Hypoxia HIgher	0.0105437	0.0263894
Rhobtb1	2.12371	Hypoxia HIgher	0.00411149	0.0197894
Hmox1	2.11378	Hypoxia HIgher	0.00427172	0.0199044
Pfkp	2.11372	Hypoxia HIgher	0.00402544	0.0198106
Tacstd2	2.11164	Hypoxia HIgher	0.00221751	0.0164622
Car9	2.1086	Hypoxia HIgher	0.000666389	0.00972928
Gls	2.10756	Hypoxia HIgher	0.0164374	0.0292666
Eif4ebp1	2.09574	Hypoxia HIgher	0.0180453	0.0307543
scl0001640.1_18	2.08699	Hypoxia HIgher	0.00209159	0.0163592
Plod1	2.0856	Hypoxia HIgher	0.0114811	0.0264671
Fgfbp1	2.08212	Hypoxia HIgher	0.000783142	0.011065
LOC664956	2.07734	Hypoxia HIgher	0.0294422	0.0389597
9530076L18	2.04389	Hypoxia HIgher	0.014679	0.0281992
3110057O12Rik	2.04308	Hypoxia HIgher	0.00344581	0.0191046
Tnni2	2.02876	Hypoxia HIgher	0.0146567	0.0282804
Cep170	2.02526	Hypoxia HIgher	0.00196567	0.0159438
Gys1	2.01619	Hypoxia HIgher	0.0139893	0.0284992
Aldoa	2.01404	Hypoxia HIgher	0.0168598	0.0296571
Dhrs7	2.00342	Hypoxia HIgher	0.0018427	0.0155212
Hbegf	1.98963	Hypoxia HIgher	0.00826583	0.0244624
2500002B13Rik	1.98811	Hypoxia HIgher	0.0133239	0.0279228
Paip2	1.98376	Hypoxia HIgher	0.00291036	0.0169965
Pcyt1b	1.96557	Hypoxia HIgher	0.00685611	0.0242175
D530037H12Rik	1.96003	Hypoxia HIgher	0.00667991	0.0245866
C130092E12	1.95764	Hypoxia HIgher	0.0382834	0.042667
F730002C09Rik	1.95014	Hypoxia HIgher	0.0324967	0.0400945
Kdelr3	1.94486	Hypoxia HIgher	0.000112749	0.0070549
Vgll3	1.94242	Hypoxia HIgher	0.0307183	0.0398065
Slc25a13	1.9411	Hypoxia HIgher	0.00609291	0.0238276
Rnd3	1.9395	Hypoxia HIgher	0.0285337	0.038813
B130051A04Rik	1.92808	Hypoxia HIgher	0.00733759	0.0241644
Btc	1.92235	Hypoxia HIgher	0.0372018	0.0424334
Ppme1	1.921	Hypoxia HIgher	0.032338	0.0400115
Mll5	1.92046	Hypoxia HIgher	0.0036305	0.0191585
D030029J20Rik	1.91271	Hypoxia HIgher	0.026482	0.0372962
2310047D13Rik	1.91166	Hypoxia HIgher	0.0292448	0.039172
Syt8	1.91125	Hypoxia HIgher	0.0142772	0.0285544
Rlf	1.90789	Hypoxia HIgher	0.00127692	0.0136413
Slc39a13	1.89552	Hypoxia HIgher	0.00562537	0.022814
9930039L23Rik	1.88353	Hypoxia HIgher	0.0165105	0.0292777
Cxadr	1.88166	Hypoxia HIgher	0.00848322	0.0244451
5530400B01Rik	1.87736	Hypoxia HIgher	0.0352475	0.0416129
9530095P18Rik	1.87381	Hypoxia HIgher	0.011315	0.0265025
scl000739.1_1990	1.86972	Hypoxia HIgher	0.00455095	0.02034
Creb5	1.85664	Hypoxia HIgher	0.000617122	0.00932066
Gpi1	1.85202	Hypoxia HIgher	0.000484338	0.00883917
Slc4a4	1.85055	Hypoxia HIgher	0.00895847	0.0254793
C030044C12Rik	1.84408	Hypoxia HIgher	0.0137001	0.028439
LOC677448	1.84366	Hypoxia HIgher	0.0252009	0.036671
2700084L06Rik	1.84004	Hypoxia HIgher	0.0174338	0.0301818
Tacstd1	1.82787	Hypoxia HIgher	0.000487643	0.00854351
Anxa1	1.82518	Hypoxia HIgher	0.00145491	0.014483
Blcap	1.82385	Hypoxia HIgher	0.0082195	0.0246585
Klf4	1.82355	Hypoxia HIgher	0.0203543	0.0326563
2310051E17Rik	1.82163	Hypoxia HIgher	0.000984261	0.0116515
Cdc2l6	1.81746	Hypoxia HIgher	0.0119012	0.0270089
1500010G04Rik	1.81346	Hypoxia HIgher	0.00826182	0.0246168
1190002N15Rik	1.81183	Hypoxia HIgher	0.0332235	0.0406477
Hcn2	1.80869	Hypoxia HIgher	0.0102456	0.0259397
EG433865	1.80805	Hypoxia HIgher	0.0137083	0.028322
Plod2	1.80706	Hypoxia HIgher	0.0307592	0.0396251
Plaur	1.79919	Hypoxia HIgher	0.00633966	0.0243576
A430096A09Rik	1.79781	Hypoxia HIgher	0.0054803	0.0224334
Fscn1	1.79176	Hypoxia HIgher	0.00364943	0.0190292
Nfkbiz	1.79166	Hypoxia HIgher	0.0147341	0.0281815
LOC666979	1.78889	Hypoxia HIgher	0.0162631	0.0293137
Prkca	1.78878	Hypoxia HIgher	0.0354652	0.0416455
Map2k1	1.78251	Hypoxia HIgher	0.0383963	0.0425761
Swap70	1.77967	Hypoxia HIgher	0.00434031	0.0198026
LOC100048439	1.77623	Hypoxia HIgher	0.000207411	0.00698817
Jmjd6	1.77525	Hypoxia HIgher	0.00544399	0.022495
Acadsb	1.77148	Hypoxia HIgher	0.00742594	0.0242729
Irf2bp2	1.77125	Hypoxia HIgher	0.0413281	0.0441505
D230020C06Rik	1.7695	Hypoxia HIgher	0.00350897	0.0189744
2210414L08Rik	1.76897	Hypoxia HIgher	0.00991556	0.0258513
2310075M15Rik	1.76706	Hypoxia HIgher	0.00178129	0.0156041
Dsp	1.76506	Hypoxia HIgher	0.0484558	0.0490154
5430434G16Rik	1.76329	Hypoxia HIgher	0.0239219	0.0360062
C330006P03Rik	1.76237	Hypoxia HIgher	0.0102419	0.0260812
Dusp5	1.75881	Hypoxia HIgher	0.00931684	0.0256653
A630097K09Rik	1.75711	Hypoxia HIgher	0.03586	0.0418845
scl000675.1_5	1.7525	Hypoxia HIgher	0.00786196	0.0242503
LOC636952	1.75151	Hypoxia HIgher	0.0294152	0.039042
1700029J07Rik	1.74872	Hypoxia HIgher	0.00347225	0.0190105
Atp7a	1.74843	Hypoxia HIgher	0.0116054	0.0266134
Itga6	1.74236	Hypoxia HIgher	0.0319264	0.0405326
5730564L20Rik	1.73862	Hypoxia HIgher	0.0281841	0.038698
A730095J18Rik	1.73837	Hypoxia HIgher	0.012363	0.027211
4732423C17Rik	1.73684	Hypoxia HIgher	0.0187766	0.0316313
Mertk	1.73672	Hypoxia HIgher	0.0351009	0.0416645
EG383436	1.73504	Hypoxia HIgher	0.00646169	0.0243985
A130020K16Rik	1.73392	Hypoxia HIgher	0.040628	0.0440472
9430088B20Rik	1.73222	Hypoxia HIgher	0.00174917	0.0156355
9930108O06Rik	1.72975	Hypoxia HIgher	0.0226118	0.0348732
Fam107b	1.72575	Hypoxia HIgher	0.00990075	0.0259672
C130075A20Rik	1.72516	Hypoxia HIgher	0.014513	0.0283781
scl0003598.1_52	1.72272	Hypoxia HIgher	0.0296446	0.038992
B930024A20Rik	1.72039	Hypoxia HIgher	0.00202478	0.0161246
1110002B05Rik	1.7182	Hypoxia HIgher	0.0192471	0.0315738
D230047F17Rik	1.70417	Hypoxia HIgher	0.000282341	0.00772907
2310051N18Rik	1.70383	Hypoxia HIgher	0.00699248	0.0243072
D230046F09Rik	1.70017	Hypoxia HIgher	0.0352777	0.0415366
Kctd12b	1.69555	Hypoxia HIgher	0.0162562	0.0294223
Tnfrsf1b	1.69531	Hypoxia HIgher	0.0170321	0.0296034
Ddx3x	1.69218	Hypoxia HIgher	0.00479806	0.0210155
LOC380925	1.68961	Hypoxia HIgher	0.0332204	0.0407578
LOC433546	1.68004	Hypoxia HIgher	0.0234459	0.0356573
Nptn	1.67976	Hypoxia HIgher	0.0192074	0.0316272
LOC100045612	1.6741	Hypoxia HIgher	0.0340106	0.0410376
Nt5dc3	1.67313	Hypoxia HIgher	0.0149026	0.0281351
C230078J11Rik	1.6616	Hypoxia HIgher	0.00151913	0.0147862
Oxr1	1.66138	Hypoxia HIgher	0.0124017	0.0271597
C430002D13Rik	1.65251	Hypoxia HIgher	0.00969201	0.0257279
Cdc42ep2	1.65213	Hypoxia HIgher	0.0359097	0.041831
2610024H22Rik	1.64864	Hypoxia HIgher	0.037384	0.0425304
Nppb	1.64679	Hypoxia HIgher	0.00493135	0.0211758
Frmd6	1.64463	Hypoxia HIgher	0.000344002	0.00793016
Arhgef4	1.64257	Hypoxia HIgher	0.0323332	0.0401188
Msn	1.6415	Hypoxia HIgher	0.0251493	0.0367179
E230020D15Rik	1.63786	Hypoxia HIgher	0.0208308	0.0330575
Dnajb9	1.63496	Hypoxia HIgher	0.0277494	0.0383415
AI317237	1.63459	Hypoxia HIgher	0.030561	0.0398384
Postn	1.63122	Hypoxia HIgher	0.0294746	0.0388851
Arpc2	1.62761	Hypoxia HIgher	0.00170808	0.0159179
6330403M23Rik	1.62574	Hypoxia HIgher	0.0416534	0.0439619
A630082K20Rik	1.62468	Hypoxia HIgher	0.014352	0.0285736
Pk3	1.6238	Hypoxia HIgher	0.0191559	0.0317813
Higd1a	1.62184	Hypoxia HIgher	0.0414441	0.0440595
LOC100048537	1.62129	Hypoxia HIgher	0.0244256	0.0362658
EG666668	1.61537	Hypoxia HIgher	0.0220524	0.0344962
Adipor2	1.61526	Hypoxia HIgher	0.00679035	0.0241803
Calm2	1.61518	Hypoxia HIgher	0.0301666	0.0394416
5930436O19Rik	1.61146	Hypoxia HIgher	0.00766826	0.0239907
C530044C16Rik	1.61099	Hypoxia HIgher	0.024918	0.0365019
Mbnl2	1.61021	Hypoxia HIgher	0.017437	0.0300686
A830055I09Rik	1.61011	Hypoxia HIgher	0.0060093	0.0237124
Ctnnd1	1.60907	Hypoxia HIgher	0.0194123	0.0316082
Synpo	1.60886	Hypoxia HIgher	0.0145169	0.0282595
Ptprk	1.6086	Hypoxia HIgher	0.0094194	0.0254673
EG384525	1.60691	Hypoxia HIgher	0.0417989	0.0439039
Tm4sf1	1.60568	Hypoxia HIgher	0.000188653	0.00751183
B230219D22Rik	1.60449	Hypoxia HIgher	0.0421728	0.0441907
A130017C09Rik	1.60294	Hypoxia HIgher	0.00128161	0.0133653
Lhfpl2	1.60279	Hypoxia HIgher	0.00748538	0.0242859
Slc35a3	1.6016	Hypoxia HIgher	0.00300497	0.0170932
E030017D19Rik	1.60063	Hypoxia HIgher	0.0242381	0.0361099
Kctd9	1.59929	Hypoxia HIgher	0.0361841	0.0419276
LOC386123	1.59913	Hypoxia HIgher	0.0123602	0.0273423
3110043O21Rik	1.59873	Hypoxia HIgher	0.00673079	0.0245674
LOC270017	1.59805	Hypoxia HIgher	0.0039589	0.019931
Ccnl	1.59795	Hypoxia HIgher	0.00845474	0.0245243
5830462P14Rik	1.59733	Hypoxia HIgher	0.0290997	0.0390972
Usp6nl	1.59617	Hypoxia HIgher	0.00257627	0.0168419
5730405N03Rik	1.59599	Hypoxia HIgher	0.0216758	0.0340287
1700021K19Rik	1.59082	Hypoxia HIgher	0.0148383	0.028135
C230081A13Rik	1.58781	Hypoxia HIgher	0.0407945	0.0441185
Insig2	1.58756	Hypoxia HIgher	0.0022716	0.0165827
Cttnbp2nl	1.58743	Hypoxia HIgher	0.00227841	0.0163597
Sh3bgrl	1.58636	Hypoxia HIgher	0.0143842	0.028508
4930583H14Rik	1.58604	Hypoxia HIgher	0.01091	0.0262561
Rnpc2	1.58329	Hypoxia HIgher	0.0306052	0.0397776
Rbm9	1.58212	Hypoxia HIgher	0.049366	0.0495925
2610008J04Rik	1.58124	Hypoxia HIgher	0.00842941	0.0246139
Ext1	1.5803	Hypoxia HIgher	0.0380544	0.042738
9130004J05Rik	1.58016	Hypoxia HIgher	0.00571239	0.0227457
Atp6v1a	1.58009	Hypoxia HIgher	0.0391557	0.0431995
Fbxo11	1.58002	Hypoxia HIgher	0.0259121	0.0370899
2810423A18Rik	1.5788	Hypoxia HIgher	0.040256	0.0437522
Fzd7	1.57855	Hypoxia HIgher	0.0164345	0.0293808
Ppnr	1.57796	Hypoxia HIgher	0.00380275	0.0195954
Ppp4r2	1.57729	Hypoxia HIgher	0.0463159	0.047398
A730004F22Rik	1.5771	Hypoxia HIgher	0.0224069	0.0346792
Bbx	1.57565	Hypoxia HIgher	0.00210122	0.0161462
A930007B11Rik	1.57186	Hypoxia HIgher	0.043431	0.0451847
C130020C07Rik	1.57095	Hypoxia HIgher	0.010067	0.0259373
Vapa	1.56789	Hypoxia HIgher	0.00985051	0.0259911
Arl5b	1.56727	Hypoxia HIgher	0.00426241	0.0200746
Nudel-pending	1.56689	Hypoxia HIgher	0.0320786	0.0404912
Fam131a	1.566	Hypoxia HIgher	0.019059	0.031862
1110014O20Rik	1.56544	Hypoxia HIgher	0.00655667	0.0245455
B230380D07Rik	1.56538	Hypoxia HIgher	0.0205554	0.0327391
Zfp516	1.56506	Hypoxia HIgher	0.0401582	0.0438636
Pls3	1.56057	Hypoxia HIgher	0.031927	0.0404162
4731420N21	1.55936	Hypoxia HIgher	0.0124568	0.0271446
Hace1	1.55922	Hypoxia HIgher	0.000925776	0.0115854
Foxp1	1.55852	Hypoxia HIgher	0.0125713	0.0271244
Dynlt3	1.55745	Hypoxia HIgher	0.0335032	0.0406494
D230021E06Rik	1.55608	Hypoxia HIgher	0.0150581	0.0283066
Mkl1	1.55442	Hypoxia HIgher	0.0391788	0.0431164
3110035C09Rik	1.55194	Hypoxia HIgher	0.0126233	0.0268398
1200012P04Rik	1.55107	Hypoxia HIgher	0.0170089	0.0296808
Tmem49	1.55058	Hypoxia HIgher	0.0140824	0.0285559
LOC100041703	1.54826	Hypoxia HIgher	0.0441912	0.0457583
Klhl9	1.54508	Hypoxia HIgher	0.047399	0.0480573
4632427E13Rik	1.54504	Hypoxia HIgher	0.0321637	0.0404818
Wasf2	1.54474	Hypoxia HIgher	0.00728988	0.0241892
Id2	1.54353	Hypoxia HIgher	0.0255145	0.0367611
LOC100047410	1.54329	Hypoxia HIgher	0.0499927	0.0499927
B930093H17Rik	1.54317	Hypoxia HIgher	0.00416324	0.0198206
C030039L03Rik	1.53877	Hypoxia HIgher	0.0364764	0.0419335
EG668300	1.53488	Hypoxia HIgher	0.0468628	0.0478459
Maff	1.5341	Hypoxia HIgher	0.0144747	0.0284301
Pgbd1	1.53202	Hypoxia HIgher	0.00892411	0.0255475
B230327D02Rik	1.53091	Hypoxia HIgher	0.0253446	0.0367581
Smtn	1.53023	Hypoxia HIgher	0.0145897	0.0282756
LOC271374	1.52953	Hypoxia HIgher	0.0321906	0.0403997
Cblb	1.5281	Hypoxia HIgher	0.0125865	0.027024
Tmed9	1.52706	Hypoxia HIgher	0.0322494	0.0402428
Diras2	1.52667	Hypoxia HIgher	0.00354989	0.0189616
Tjp1	1.52434	Hypoxia HIgher	0.00259872	0.0167388
Dsg2	1.52412	Hypoxia HIgher	0.011918	0.0269078
Egr3	1.52134	Hypoxia HIgher	0.0307354	0.0397113
D730035F11Rik	1.52081	Hypoxia HIgher	0.025447	0.0367848
AL022832	1.51973	Hypoxia HIgher	0.0292782	0.0390971
LOC433261	1.51672	Hypoxia HIgher	0.00570185	0.022912
Schip1	1.51254	Hypoxia HIgher	0.0113766	0.026505
C2cd3	1.511	Hypoxia HIgher	0.0334332	0.040677
Gdi2	1.51093	Hypoxia HIgher	0.0234185	0.0357398
Tc10l-pending FRAGMENT	1.50883	Hypoxia HIgher	0.0193988	0.031704
Clcn3	1.50804	Hypoxia HIgher	0.00191927	0.0158612
A430075F05Rik	1.50796	Hypoxia HIgher	0.00535343	0.0225462
scl0001259.1_60	1.50593	Hypoxia HIgher	0.00954349	0.0254881
2410066E13Rik	1.50545	Hypoxia HIgher	0.0284312	0.0387939
Tgif1	1.50541	Hypoxia HIgher	0.00677398	0.0243197
9130227C08Rik	1.50474	Hypoxia HIgher	0.00179109	0.0153823
Tns3	1.50356	Hypoxia HIgher	0.029333	0.0390512
Zfp654	1.50311	Hypoxia HIgher	0.0239643	0.0359464
Ogt	1.50204	Hypoxia HIgher	0.0287872	0.038916
Snx1	1.50149	Hypoxia HIgher	0.00748692	0.0241123
Sec24d	1.50035	Hypoxia HIgher	0.00691025	0.0242135
